# The Interplay Between Nutrition and the Dynamics of the Midgut Microbiome of the Mosquito *Aedes aegypti* Reveals Putative Symbionts

**DOI:** 10.1101/2024.03.04.583003

**Authors:** João Felipe M. Salgado, Balakrishnan N. V. Premkrishnan, Elaine L. Oliveira, Vineeth Kodengil Vettath, Feng Guang Goh, Xinjun Hou, Daniela I. Drautz-Moses, Yu Cai, Stephan C. Schuster, Ana Carolina M. Junqueira

## Abstract

Blood meals are crucial for the reproductive cycle of *Aedes aegypti* and represent the means by which arboviruses are transmitted to its hematophagy hosts. It also has been postulated that feeding on blood may modulate the mosquito microbiome, but the compositional shifts in microbial diversity and function remain elusive. In this paper, we analyzed the modulation of the midgut microbiome in 60 females of *Aedes aegypti* throughout the digestive period, 12, 24, and 48 hours after blood or sugar meals using whole-genome shotgun sequencing. Microbial transstadial transmission between larvae and adults was also assessed. This approach provided a high coverage of the midgut metagenome, allowing microbial taxonomic assignments at the species level and gene-based functional profiling. Females at later hours post-feeding and larvae display low microbiome diversities and little evidence of transstadial transmission. However, a striking proliferation of Enterobacterales was observed during early hours of digestion in blood-fed mosquitoes. The compositional shift was concomitant with a predicted functional change in genes associated with carbohydrate and protein metabolism. The observed shifts in blood-fed females’ midguts are restored to a sugar-fed-like microbial profile after 48h, when blood digestion is completed. Conversely, as in all blood-fed females, a high abundance of the opportunistic human pathogen *Elizabethkingia anophelis* (Flavobacteriales) takes place in this post-digestion stage. This bacterial species has also been described as a symbiont of mosquitoes of the genus *Anopheles* (Culicidae). This work is the first report of the adaptation of the midgut microbiome *of A. aegypti* to a digestive role after a blood meal, at the expense of the proliferation of potential symbionts.

**Significance statement:** The findings in this paper can contribute to a better understanding of the dynamics of the mosquito microbiome during digestion and its potential implications for host physiology and metabolism, also informing the future development of sustainable methods for insect-borne diseases control based on microbial components that might influence vectorial capacity and pathogen transmission by *A. aegypti*.
