## Supplementary Table S1 for "The Interplay Between Nutrition and the Dynamics of the Midgut Microbiome of the Mosquito *Aedes aegypti* Reveals Putative Symbionts"

### Sheet: mosquito
experimental group	time	stage	samples	stock - ng/μl	total ng (49μl)	# of raw reads		# of trimmed reads			overall alignment % with mosquito genome	# of mapped (host) reads in BAM	# of unmapped (non-host) reads in BAM	# of fastq reads (properly paired reads extracted from unmapped (non-host) reads)
						R1	R2	R1	R2	R1+R2				R1	R2	R1+R2
Water+ sugar	12 hours	Adult	AS.12_1	0.318	15.582	22479327	22479327	22461082	22461082	44922164	77.99	35035305	9886859	2798839	2798839	5597678
Water+ sugar	12 hours	Adult	AS.12_2	0.844	41.356	23137270	23137270	23116924	23116924	46233848	76.74	35477825	10756023	2876211	2876211	5752422
Water+ sugar	12 hours	Adult	AS.12_3	0.948	46.452	22360338	22360338	22343451	22343451	44686902	77.76	34749059	9937843	2632061	2632061	5264122
Water+ sugar	12 hours	Adult	AS.12_4	0.756	37.044	23231941	23231941	23215424	23215424	46430848	78.4	36400519	10030329	2722538	2722538	5445076
Water+ sugar	12 hours	Adult	AS.12_5	0.376	18.424	19918600	19918600	19900545	19900545	39801090	78.18	31114513	8686577	2439898	2439898	4879796
Water+ sugar	12 hours	Adult	AS.12_6	1.1	53.9	22260782	22260782	22241701	22241701	44483402	77.52	34481955	10001447	2762706	2762706	5525412
Water+ sugar	12 hours	Adult	AS.12_7	1.34	65.66	22561021	22561021	22539156	22539156	45078312	78.52	35395774	9682538	2801000	2801000	5602000
Water+ sugar	12 hours	Adult	AS.12_8	0.576	28.224	23738839	23738839	23715410	23715410	47430820	77.58	36794612	10636208	3088584	3088584	6177168
Water+ sugar	12 hours	Adult	AS.12_9	0.874	42.826	24375774	24375774	24350691	24350691	48701382	77.32	37655785	11045597	3182794	3182794	6365588
Water+ sugar	12 hours	Adult	AS.12_10	0.892	43.708	21304639	21304639	21283208	21283208	42566416	76.92	32741418	9824998	2685166	2685166	5370332
blood	12 hours	Adult	AB.12_11	1.19	58.31	25022208	25022208	25000198	25000198	50000396	34.11	17055212	32945184	15292627	15292627	30585254
blood	12 hours	Adult	AB.12_12	0.588	28.812	25277220	25277220	25254584	25254584	50509168	35.76	18064158	32445010	15181972	15181972	30363944
blood	12 hours	Adult	AB.12_13	0.708	34.692	25171179	25171179	25145201	25145201	50290402	17.52	8810737	41479665	20303173	20303173	40606346
blood	12 hours	Adult	AB.12_14	0.72	35.28	21944780	21944780	21919484	21919484	43838968	39.18	17176937	26662031	12408445	12408445	24816890
blood	12 hours	Adult	AB.12_15	0.496	24.304	28117022	28117022	28088424	28088424	56176848	40.48	22738765	33438083	15433370	15433370	30866740
blood	12 hours	Adult	AB.12_16	0.704	34.496	27271985	27271985	27248376	27248376	54496752	37.22	20284348	34212404	15980333	15980333	31960666
blood	12 hours	Adult	AB.12_17	0.564	27.636	27140378	27140378	27114389	27114389	54228778	40.01	21694256	32534522	15066564	15066564	30133128
blood	12 hours	Adult	AB.12_18	0.624	30.576	25086146	25086146	25065781	25065781	50131562	41.8	20953969	29177593	13202941	13202941	26405882
blood	12 hours	Adult	AB.12_19	0.614	30.086	25484350	25484350	25461377	25461377	50922754	35.45	18054318	32868436	15451609	15451609	30903218
blood	12 hours	Adult	AB.12_20	0.508	24.892	25865946	25865946	25835414	25835414	51670828	24.87	12851726	38819102	18819679	18819679	37639358
Water+ sugar	24 hours	Adult	AS.24_23	1.2	58.8	24007154	24007154	23982893	23982893	47965786	77.59	37217277	10748509	3012336	3012336	6024672
Water+ sugar	24 hours	Adult	AS.24_24	1.15	56.35	21103763	21103763	21085061	21085061	42170122	78.19	32971678	9198444	2626907	2626907	5253814
Water+ sugar	24 hours	Adult	AS.24_25	0.934	45.766	28228201	28228201	28209953	28209953	56419906	77.73	43852719	12567187	3679100	3679100	7358200
Water+ sugar	24 hours	Adult	AS.24_26	1.31	64.19	25407038	25407038	25386729	25386729	50773458	78.17	39689166	11084292	3211743	3211743	6423486
Water+ sugar	24 hours	Adult	AS.24_27	1.91	93.59	23440120	23440120	23420937	23420937	46841874	76.36	35769617	11072257	3230100	3230100	6460200
Water+ sugar	24 hours	Adult	AS.24_28	0.742	36.358	22817810	22817810	22798894	22798894	45597788	77.27	35234565	10363223	3050208	3050208	6100416
Water+ sugar	24 hours	Adult	AS.24_29	0.856	41.944	21727905	21727905	21716400	21716400	43432800	78.34	34025836	9406964	2685599	2685599	5371198
Water+ sugar	24 hours	Adult	AS.24_30	0.578	28.322	23461306	23461306	23447956	23447956	46895912	78	36579472	10316440	2900278	2900278	5800556
Water+ sugar	24 hours	Adult	AS.24_31	1.38	67.62	24226879	24226879	24210192	24210192	48420384	78.41	37968761	10451623	2979297	2979297	5958594
Water+ sugar	24 hours	Adult	AS.24_32	1.53	74.97	24196850	24196850	24177740	24177740	48355480	77.39	37421213	10934267	3242967	3242967	6485934
Water+ sugar	48 hours	Adult	AS.48_46	1.82	89.18	21065007	21065007	21039141	21039141	42078282	77.44	32584800	9493482	3053580	3053580	6107160
Water+ sugar	48 hours	Adult	AS.48_47	1.37	67.13	19981991	19981991	19964268	19964268	39928536	77.3	30864154	9064382	2631239	2631239	5262478
Water+ sugar	48 hours	Adult	AS.48_48	2.48	121.52	22922418	22922418	22899772	22899772	45799544	76.03	34822087	10977457	3555252	3555252	7110504
Water+ sugar	48 hours	Adult	AS.48_49	2.5	122.5	20111802	20111802	20090039	20090039	40180078	77.5	31137594	9042484	2829473	2829473	5658946
Water+ sugar	48 hours	Adult	AS.48_50	3.02	147.98	20380686	20380686	20360790	20360790	40721580	76.85	31293558	9428022	2846471	2846471	5692942
Water+ sugar	48 hours	Adult	AS.48_51	2.9	142.1	20242497	20242497	20215003	20215003	40430006	77.83	31466014	8963992	2851931	2851931	5703862
Water+ sugar	48 hours	Adult	AS.48_52	2.54	124.46	24789066	24789066	24758640	24758640	49517280	77.16	38209157	11308123	3505210	3505210	7010420
Water+ sugar	48 hours	Adult	AS.48_53	1.3	63.7	25686321	25686321	25658332	25658332	51316664	76.79	39406815	11909849	3493788	3493788	6987576
Water+ sugar	48 hours	Adult	AS.48_54	2.48	121.52	21524935	21524935	21497999	21497999	42995998	76.74	32993083	10002915	3220260	3220260	6440520
Water+ sugar	48 hours	Adult	AS.48_55	1.14	55.86	20807015	20807015	20771291	20771291	41542582	76.76	31887381	9655201	3268971	3268971	6537942
blood	48 hours	Adult	AB.48_56	0.792	38.808	20471019	20471019	20453700	20453700	40907400	77.04	31516349	9391051	2648179	2648179	5296358
blood	48 hours	Adult	AB.48_57	0.578	28.322	21879501	21879501	21863553	21863553	43727106	78.17	34180070	9547036	2861629	2861629	5723258
blood	48 hours	Adult	AB.48_58	1.71	83.79	20681405	20681405	20665996	20665996	41331992	76.75	31722951	9609041	3004137	3004137	6008274
blood	48 hours	Adult	AB.48_59	1.76	86.24	20440228	20440228	20421903	20421903	40843806	73.67	30089435	10754371	3480131	3480131	6960262
blood	48 hours	Adult	AB.48_60	1.05	51.45	21608982	21608982	21589267	21589267	43178534	76.43	33002935	10175599	3061893	3061893	6123786
blood	48 hours	Adult	AB.48_61	1.09	53.41	20689528	20689528	20671605	20671605	41343210	78.57	32482425	8860785	2707402	2707402	5414804
blood	48 hours	Adult	AB.48_62	1.26	61.74	22610124	22610124	22585292	22585292	45170584	77.2	34871773	10298811	3369483	3369483	6738966
blood	48 hours	Adult	AB.48_63	1.28	62.72	22098185	22098185	22081263	22081263	44162526	74.56	32928302	11234224	3738771	3738771	7477542
blood	48 hours	Adult	AB.48_64	1.41	69.09	24238393	24238393	24219812	24219812	48439624	75.41	36529904	11909720	3783407	3783407	7566814
blood	48 hours	Adult	AB.48_65	0.814	39.886	21081609	21081609	21064455	21064455	42128910	77.63	32704178	9424732	2934789	2934789	5869578
Water	-	4st instar	L4_68	0.826	40.474	20460042	20460042	20433584	20433584	40867168	39.92	16314656	24552512	11753947	11753947	23507894
Water	-	4st instar	L4_69	0.742	36.358	21091956	21091956	21058754	21058754	42117508	7.71	3247777	38869731	19304724	19304724	38609448
Water	-	4st instar	L4_70	0.586	28.714	23056425	23056425	23022113	23022113	46044226	3.38	1554371	44489855	22186736	22186736	44373472
Water	-	4st instar	L4_71	0.55	26.95	23224703	23224703	23184930	23184930	46369860	7.87	3647962	42721898	21241457	21241457	42482914
Water	-	4st instar	L4_72	0.438	21.462	21466283	21466283	21433437	21433437	42866874	5.02	2152062	40714812	20279304	20279304	40558608
Water	-	4st instar	L4_73	0.46	22.54	20336859	20336859	20309690	20309690	40619380	2.9	1178333	39441047	19663359	19663359	39326718
Water	-	4st instar	L4_74	0.57	27.93	19783438	19783438	19754902	19754902	39509804	2.4	946885	38562919	19251517	19251517	38503034
Water	-	4st instar	L4_75	0.692	33.908	22870475	22870475	22826604	22826604	45653208	7.07	3226567	42426641	21093485	21093485	42186970
Water	-	4st instar	L4_76	0.588	28.812	20394438	20394438	20363259	20363259	40726518	20.22	8236311	32490207	15951770	15951770	31903540
Water	-	4st instar	L4_77	0.536	26.264	20323426	20323426	20292429	20292429	40584858	3.39	1374694	39210164	19546752	19546752	39093504
blood	24 hours	Adult	AB.24_88	0.364	17.836	25554479	25554479	25520077	25520077	51040154	59.21	30222142	20818012	8948436	8948436	17896872
blood	24 hours	Adult	AB.24_89	0.538	26.362	26862393	26862393	26825442	26825442	53650884	49.58	26601685	27049199	12331677	12331677	24663354
blood	24 hours	Adult	AB.24_90	0.44	21.56	25491362	25491362	25445923	25445923	50891846	57.07	29043399	21848447	9382488	9382488	18764976
blood	24 hours	Adult	AB.24_91	0.81	39.69	22838502	22838502	22814075	22814075	45628150	60.59	27644156	17983994	7333174	7333174	14666348
blood	24 hours	Adult	AB.24_92	0.324	15.876	17204002	17204002	17187464	17187464	34374928	43.87	15079065	19295863	8926621	8926621	17853242
blood	24 hours	Adult	AB.24_93	0.486	23.814	25053497	25053497	25029040	25029040	50058080	46.53	23291699	26766381	12222622	12222622	24445244
blood	24 hours	Adult	AB.24_94	0.598	29.302	23302246	23302246	23273931	23273931	46547862	31.37	14602778	31945084	15227157	15227157	30454314
blood	24 hours	Adult	AB.24_95	0.438	21.462	24301260	24301260	24271505	24271505	48543010	58.55	28419655	20123355	8454221	8454221	16908442
blood	24 hours	Adult	AB.24_96	0.488	23.912	24979621	24979621	24942072	24942072	49884144	42.4	21152017	28732127	13430258	13430258	26860516
blood	24 hours	Adult	AB.24_97	0.544	26.656	24577910	24577910	24543835	24543835	49087670	26.91	13210998	35876672	17104194	17104194	34208388

### Sheet: non-mosquito
Feeding	samples	# of trimmed reads
		R1	R2	R1+R2
Blank_Mosquito	NM-1	103762	103762	207524
Blank_Blood	NM-2	33142	33142	66284
Blank_Water	NM-3	296427	296427	592854
Source Water	DW	22782012	22782012	45564024
Sugar Solution	WS	256868	256868	513736
Water	W	22851051	22851051	45702102
Minipig Blood	B	19617600	19617600	39235200
