## Supplementary Table S2 for "The Interplay Between Nutrition and the Dynamics of the Midgut Microbiome of the Mosquito *Aedes aegypti* Reveals Putative Symbionts"

### Sheet: Sheet1
Accesion	Taxonomy	Accesion	Taxonomy	Accesion	Taxonomy	Accesion	Taxonomy
GCF_001483145.1	E. miricola	GCA_016088315.1	E. anophelis	GCA_016088715.1	E. anophelis	GCF_002023235.2	E. anophelis
GCF_009865615.1	E. anophelis	GCA_016088535.1	E. anophelis	GCA_017124535.1	E. anophelis	GCF_014220675.1	E. anophelis
GCF_900157025.1	E. anophelis	GCA_016087735.1	E. anophelis	GCA_017124475.1	E. anophelis	GCF_014219765.1	E. anophelis
GCF_009865685.1	E. anophelis	GCA_016087695.1	E. anophelis	GCA_017124515.1	E. anophelis	GCF_014220925.1	E. anophelis
GCF_002022085.1	E. anophelis	GCA_016087995.1	E. anophelis	GCA_017124375.1	E. anophelis	GCF_014219665.1	E. anophelis
GCF_002023195.1	E. anophelis	GCA_016087875.1	E. anophelis	GCA_017124495.1	E. anophelis	GCF_002023325.1	E. anophelis
GCA_017124855.2	E. anophelis	GCA_016088495.1	E. anophelis	GCA_017124555.1	E. anophelis	GCF_003293835.1	E. anophelis
GCA_017124815.2	E. anophelis	GCA_016087615.1	E. anophelis	GCA_017124455.1	E. anophelis	GCF_008244555.1	E. anophelis
GCA_017124835.2	E. anophelis	GCA_016088395.1	E. anophelis	GCA_015930225.1	E. anophelis	GCF_002277995.2	E. anophelis
GCF_002888615.1	E. anophelis	GCA_016087365.1	E. anophelis	GCA_015930165.1	E. anophelis	GCF_002023145.1	E. anophelis
GCF_002023625.1	E. anophelis	GCA_016087815.1	E. anophelis	GCF_009697265.1	E. anophelis	GCF_002022065.1	E. anophelis
GCF_016838625.1	E. anophelis	GCA_016087855.1	E. anophelis	GCF_014702245.1	E. anophelis	GCF_900447345.1	E. anophelis
GCF_002023565.1	E. anophelis	GCA_016088475.1	E. anophelis	GCA_017124715.1	E. anophelis	GCF_002024825.1	E. anophelis
GCF_002023135.1	E. anophelis	GCA_016087835.1	E. anophelis	GCF_002023645.1	E. anophelis	GCF_002023175.1	E. anophelis
GCF_900092085.1	E. anophelis	GCA_016088415.1	E. anophelis	GCF_002023695.1	E. anophelis	GCA_018286475.1	E. anophelis
GCF_002022045.1	E. anophelis	GCA_016088015.1	E. anophelis	GCF_009810215.1	E. anophelis	GCA_018285575.1	E. anophelis
GCF_002843945.1	E. anophelis	GCA_016088035.1	E. anophelis	GCF_015209665.1	E. anophelis	GCA_018286675.1	E. anophelis
GCF_002843925.1	E. anophelis	GCA_016088075.1	E. anophelis	GCF_015209675.1	E. anophelis	GCA_018286555.1	E. anophelis
GCF_002995685.1	E. anophelis	GCA_016088195.1	E. anophelis	GCF_000495975.1	E. anophelis	GCA_019743375.1	E. anophelis
GCF_002995725.1	E. anophelis	GCA_016087895.1	E. anophelis	GCF_000495955.1	E. anophelis	GCA_018285535.1	E. anophelis
GCF_002995695.1	E. anophelis	GCA_016087495.1	E. anophelis	GCF_000495995.1	E. anophelis	GCA_018286395.1	E. anophelis
GCF_000735205.1	E. anophelis	GCA_016087935.1	E. anophelis	GCF_000495935.2	E. anophelis	GCF_015704915.1	E. anophelis
GCF_009865695.1	E. anophelis	GCA_016087915.1	E. anophelis	GCF_000496015.1	E. anophelis	GCF_002951395.1	E. anophelis
GCF_000447375.1	E. anophelis	GCA_016087575.1	E. anophelis	GCF_900092065.1	E. anophelis	GCF_002951455.1	E. anophelis
GCF_001482795.1	E. anophelis	GCA_016087515.1	E. anophelis	GCF_000331815.1	E. anophelis	GCF_900156985.1	E. anophelis
GCA_017124415.1	E. anophelis	GCA_016087525.1	E. anophelis	GCF_002023665.2	E. anophelis	GCF_002022025.1	E. anophelis
GCF_014220735.1	E. anophelis	GCA_016088675.1	E. anophelis	GCF_002310535.1	E. anophelis	GCF_001521815.1	E. anophelis
GCF_014219815.1	E. anophelis	GCA_016088775.1	E. anophelis	GCF_000240095.2	E. anophelis	GCF_000982575.1	E. anophelis
GCF_014219745.1	E. anophelis	GCA_016088665.1	E. anophelis	GCF_002310515.1	E. anophelis	GCF_001050935.1	E. anophelis
GCF_014219685.1	E. anophelis	GCA_016088635.1	E. anophelis	GCA_017124975.1	E. anophelis	GCF_014219575.1	E. anophelis
GCF_014219775.1	E. anophelis	GCA_016087975.1	E. anophelis	GCF_001051975.1	E. anophelis	GCF_014219695.1	E. anophelis
GCA_017124795.1	E. anophelis	GCA_016087415.1	E. anophelis	GCF_014219635.1	E. anophelis	GCF_014220725.1	E. anophelis
GCA_017124755.1	E. anophelis	GCA_016087435.1	E. anophelis	GCF_001703835.1	E. anophelis	GCF_014220885.1	E. anophelis
GCA_017124695.1	E. anophelis	GCA_016087795.1	E. anophelis	GCF_001011675.1	E. anophelis	GCF_014219825.1	E. anophelis
GCF_009764235.1	E. anophelis	GCA_016087955.1	E. anophelis	GCF_002023705.1	E. anophelis	GCF_014219705.1	E. anophelis
GCF_001618465.2	E. anophelis	GCA_016087775.1	E. anophelis	GCA_015930145.1	E. anophelis	GCF_014219805.1	E. anophelis
GCF_002023105.1	E. anophelis	GCA_016088455.1	E. anophelis	GCA_015930245.1	E. anophelis	GCF_014219865.1	E. anophelis
GCF_001596175.2	E. anophelis	GCA_016087595.1	E. anophelis	GCA_015930185.1	E. anophelis	GCF_014219625.1	E. anophelis
GCF_001618505.2	E. anophelis	GCA_016087465.1	E. anophelis	GCF_000496035.1	E. anophelis	GCF_014219885.1	E. anophelis
GCF_001618545.2	E. anophelis	GCA_016088435.1	E. anophelis	GCF_000496055.1	E. anophelis	GCF_014219905.1	E. anophelis
GCA_016076955.1	E. anophelis	GCA_016088595.1	E. anophelis	GCA_017124735.1	E. anophelis	GCF_014219595.1	E. anophelis
GCA_016087755.1	E. anophelis	GCA_016087555.1	E. anophelis	GCF_000689515.1	E. anophelis	GCF_900447425.1	E. anophelis
GCA_016088555.1	E. anophelis	GCA_016088655.1	E. anophelis	GCF_000689455.1	E. anophelis	GCF_900156995.1	E. anophelis
GCA_016087715.1	E. anophelis	GCA_016087335.1	E. anophelis	GCF_900156945.1	E. anophelis	GCF_002023425.1	E. anophelis
GCA_016087645.1	E. anophelis	GCA_016088795.1	E. anophelis	GCF_009870135.1	E. anophelis	GCA_017124395.1	E. anophelis
GCA_016087675.1	E. anophelis	GCA_016088615.1	E. anophelis	GCF_003293825.1	E. anophelis	GCF_009865665.1	E. anophelis
